# Interdependent photo- and chemosensory systems regulate larval settlement in a marine sponge

**DOI:** 10.1101/519512

**Authors:** Tahsha E. Say, Sandie M. Degnan

## Abstract

Marine pelagic larvae from throughout the animal kingdom use a hierarchy of environmental cues to identify a suitable benthic habitat on which to settle and metamorphose into the reproductive phase of the life cycle. The majority of larvae are induced to settle by biochemical cues (1) and many species have long been known to preferentially settle in the dark (2). Combined, these data suggest that larval responses to light and biochemical cues may be linked, but this is yet to be explored at the molecular level. Here, we track vertical position of larvae of the sponge *Amphimedon queenslandica* to show that they descend to the benthos at twilight, by which time they are competent to respond to biochemical cues (3), consistent with them naturally settling in the dark. We then conduct larval settlement assays under three different light regimes (natural day-night, constant dark or constant light), and use transcriptomics on individual larvae to identify candidate molecular pathways underlying the different settlement responses that we observe. We find that constant light prevents larval settlement in response to biochemical cues, likely via actively repressing chemostransduction; this is consistent with the sustained upregulation of a photosensory cryptochrome and two putative inactivators of G-protein signalling in the constant light only. We hypothesise that photo- and chemosensory systems may be hierarchically integrated into ontogeny to regulate larval settlement via nitric oxide (NO) and cyclic guanosine monophosphate (cGMP) signalling in this sponge that belongs to one of the earliest branching of the extant animal lineages.

**Significance statement:** In the ocean, successful recruitment of pelagic larvae into reproductive adult populations enables the survival and connectivity of benthic communities. The majority of invertebrate larvae are induced to settle by biochemical cues, and multiple species preferentially settle in the dark. Here, we explore, for the first time, interactions between light and biochemical cues at behavioural and molecular levels during larval ontogeny in a sponge. We find that light perturbs ontogenetic changes in gene expression and prevents settlement in response to biochemical cues, demonstrating strong interdependencies between photo- and chemosensory systems. Sponges are one of the earliest-branching of the extant animal phyletic lineages, and a valuable comparative model for understanding the origin and evolution of the pelago-benthic life cycle.
