## Supplementary Dataset S1 for "Interdependent photo- and chemosensory systems regulate larval settlement in a marine sponge"

### Sheet: TS1015_stats_summary
	L001	L002
No. samples	43	43
Demultiplexing. How much of the complete run is contributed by each library?	1-2.8%	1-2.8%
Total no. reads	215300586	212615366
Avg no. reads/ sample	4666441	4624837
Avg mapping %	0.7697	0.7704	0.77005
% unqualified sequences	0.620988	0.329686
% undetermined	6.18048	6.13615

### Sheet: TS1015_bowtie_mapping
TS1015_L001						TS1015_L002
sample	total	not_aligned	aligned_once	multi_aligned	% mapped	sample	total	not_aligned	aligned_once	multi_aligned	% mapped
barcode_splitted/r0t1drk1_08	5395578	1265959	3312986	816633	0.7654	barcode_splitted/r0t1drk1_08	5341091	1249540	3282327	809224	0.7661
barcode_splitted/r0t1drk2_09	4416254	1053712	2794339	568203	0.7614	barcode_splitted/r0t1drk2_09	4372707	1037711	2773230	561766	0.7627
barcode_splitted/r0t1drk3_10	6056315	1392497	3930688	733130	0.7701	barcode_splitted/r0t1drk3_10	6001501	1378159	3896768	726574	0.7704
barcode_splitted/r0t1drk4_11	3752677	885156	2396939	470582	0.7641	barcode_splitted/r0t1drk4_11	3714651	873672	2374850	466129	0.7648
barcode_splitted/r0t1drk5_12	5143392	1166268	3365220	611904	0.7732	barcode_splitted/r0t1drk5_12	5091043	1150410	3333956	606677	0.774
barcode_splitted/r0t1drk6_13	3858980	869366	2548793	440821	0.7747	barcode_splitted/r0t1drk6_13	3822256	858678	2526360	437218	0.7753
barcode_splitted/r0t1drk7_14	4413762	984267	2839940	589555	0.777	barcode_splitted/r0t1drk7_14	4369447	971900	2815247	582300	0.7776
barcode_splitted/r0t1lgt1_15	4040774	921661	2554964	564149	0.7719	barcode_splitted/r0t1lgt1_15	4008493	911302	2537925	559266	0.7727
barcode_splitted/r0t1lgt2_16	4774771	1062646	2984001	728124	0.7774	barcode_splitted/r0t1lgt2_16	4734632	1051359	2960542	722731	0.7779
barcode_splitted/r0t1lgt3_17	4611381	1066802	2921926	622653	0.7687	barcode_splitted/r0t1lgt3_17	4575347	1054753	2901614	618980	0.7695
barcode_splitted/r0t1lgt4_18	5914169	1371466	3695566	847137	0.7681	barcode_splitted/r0t1lgt4_18	5876575	1357450	3676927	842198	0.769
barcode_splitted/r0t1lgt5_19	5184580	1170931	3370543	643106	0.7742	barcode_splitted/r0t1lgt5_19	5133422	1155607	3343045	634770	0.7749
barcode_splitted/r0t1lgt6_20	5334161	1182144	3532517	619500	0.7784	barcode_splitted/r0t1lgt6_20	5295565	1171899	3508941	614725	0.7787
barcode_splitted/r0t1lgt7_21	5263479	1134314	3498316	630849	0.7845	barcode_splitted/r0t1lgt7_21	5229282	1125902	3476205	627175	0.7847
barcode_splitted/r0t1nat1_01	4898094	1244966	2946061	707067	0.7458	barcode_splitted/r0t1nat1_01	4854554	1231785	2922877	699892	0.7463
barcode_splitted/r0t1nat2_02	3860904	947888	2340823	572193	0.7545	barcode_splitted/r0t1nat2_02	3819999	935110	2319233	565656	0.7552
barcode_splitted/r0t1nat3_03	4803956	1149469	2888019	766468	0.7607	barcode_splitted/r0t1nat3_03	4768525	1136804	2872181	759540	0.7616
barcode_splitted/r0t1nat4_04	3672426	943247	2148596	580583	0.7432	barcode_splitted/r0t1nat4_04	3628387	929069	2124106	575212	0.7439
barcode_splitted/r0t1nat5_05	4219491	977026	2662649	579816	0.7684	barcode_splitted/r0t1nat5_05	4174994	966001	2636305	572688	0.7686
barcode_splitted/r0t1nat6_06	5670175	1367842	3369167	933166	0.7588	barcode_splitted/r0t1nat6_06	5611383	1350331	3338727	922325	0.7594
barcode_splitted/r0t1nat7_07	4437580	1057992	2853405	526183	0.7616	barcode_splitted/r0t1nat7_07	4391286	1042607	2826807	521872	0.7626
barcode_splitted/r0t9drk1_29	4084714	930525	2661024	493165	0.7722	barcode_splitted/r0t9drk1_29	4054638	920143	2644014	490481	0.7731
barcode_splitted/r0t9drk2_30	4112413	989704	2687931	434778	0.7593	barcode_splitted/r0t9drk2_30	4074223	979196	2665467	429560	0.7597
barcode_splitted/r0t9drk3_31	4037384	908064	2694610	434710	0.7751	barcode_splitted/r0t9drk3_31	4013270	900871	2679464	432935	0.7755
barcode_splitted/r0t9drk4_32	4831933	1120105	3063491	648337	0.7682	barcode_splitted/r0t9drk4_32	4794565	1108277	3042376	643912	0.7688
barcode_splitted/r0t9drk5_33	4244830	964452	2787363	493015	0.7728	barcode_splitted/r0t9drk5_33	4216492	953973	2771584	490935	0.7738
barcode_splitted/r0t9drk6_34	3652382	811807	2430258	410317	0.7777	barcode_splitted/r0t9drk6_34	3631574	803854	2420779	406941	0.7786
barcode_splitted/r0t9drk7_35	5976554	1384776	3865996	725782	0.7683	barcode_splitted/r0t9drk7_35	5915899	1365948	3831896	718055	0.7691
barcode_splitted/r0t9lgt1_36	6074188	1385330	3916857	772001	0.7719	barcode_splitted/r0t9lgt1_36	6020725	1369014	3885746	765965	0.7726
barcode_splitted/r0t9lgt2_37	4421441	952873	2982849	485719	0.7845	barcode_splitted/r0t9lgt2_37	4394689	942715	2968344	483630	0.7855
barcode_splitted/r0t9lgt3_38	5237454	1184502	3465480	587472	0.7738	barcode_splitted/r0t9lgt3_38	5181028	1168761	3432760	579507	0.7744
barcode_splitted/r0t9lgt4_39	4961430	1100871	3328668	531891	0.7781	barcode_splitted/r0t9lgt4_39	4923165	1087692	3307215	528258	0.7791
barcode_splitted/r0t9lgt5_40	5923023	1299849	3969592	653582	0.7805	barcode_splitted/r0t9lgt5_40	5875811	1286309	3939715	649787	0.7811
barcode_splitted/r0t9lgt6_41	4947034	1157368	3190752	598914	0.766	barcode_splitted/r0t9lgt6_41	4892860	1143370	3158739	590751	0.7663
barcode_splitted/r0t9lgt7_42	3587658	781948	2434906	370804	0.782	barcode_splitted/r0t9lgt7_42	3558041	772897	2416130	369014	0.7828
barcode_splitted/r0t9nat1_22	4892690	1179770	3090876	622044	0.7589	barcode_splitted/r0t9nat1_22	4844091	1165427	3062544	616120	0.7594
barcode_splitted/r0t9nat2_23	5349932	1219704	3445385	684843	0.772	barcode_splitted/r0t9nat2_23	5294925	1202945	3414741	677239	0.7728
barcode_splitted/r0t9nat3_24	4679719	1046882	3075098	557739	0.7763	barcode_splitted/r0t9nat3_24	4639045	1034550	3051554	552941	0.777
barcode_splitted/r0t9nat4_25	3898616	881064	2544298	473254	0.774	barcode_splitted/r0t9nat4_25	3861743	867755	2524388	469600	0.7753
barcode_splitted/r0t9nat5_43	3367304	765347	2246938	355019	0.7727	barcode_splitted/r0t9nat5_43	3330305	754192	2223952	352161	0.7735
barcode_splitted/r0t9nat6_26	4537084	992450	3007084	537550	0.7813	barcode_splitted/r0t9nat6_26	4495699	982139	2980927	532633	0.7815
barcode_splitted/r0t9nat7_27	3700181	869658	2409796	420727	0.765	barcode_splitted/r0t9nat7_27	3656666	856717	2384137	415812	0.7657
barcode_splitted/r0t9nat8_28	4416132	1035081	2865766	515285	0.7656	barcode_splitted/r0t9nat8_28	4383404	1024575	2846352	512477	0.7663
Average	4.66644e+06	1.0739e+06	3.0028e+06	589739	0.769728	Average	4.62484e+06	1.06119e+06	2.97909e+06	584550	0.770414
Average (reads /total)		0.230133	0.643489	0.126379		Average (reads /total)		0.229456	0.644151	0.126394

### Sheet: TS1015_demultiplexing_stats
TS1015_L001				TS1015_L002
	Sample_id	reads	precentage		Sample_id	reads	precentage
1	r0t1nat1_01	4898094	2.275	1	r0t1nat1_01	4854554	2.28326
2	r0t1nat2_02	3860904	1.79326	2	r0t1nat2_02	3819999	1.79667
3	r0t1nat3_03	4803956	2.23128	3	r0t1nat3_03	4768525	2.24279
4	r0t1nat4_04	3672426	1.70572	4	r0t1nat4_04	3628387	1.70655
5	r0t1nat5_05	4219491	1.95981	5	r0t1nat5_05	4174994	1.96364
6	r0t1nat6_06	5670175	2.63361	6	r0t1nat6_06	5611383	2.63922
7	r0t1nat7_07	4437580	2.06111	7	r0t1nat7_07	4391286	2.06537
8	r0t1drk1_08	5395578	2.50607	8	r0t1drk1_08	5341091	2.51209
9	r0t1drk2_09	4416254	2.0512	9	r0t1drk2_09	4372707	2.05663
10	r0t1drk3_10	6056315	2.81296	10	r0t1drk3_10	6001501	2.8227
11	r0t1drk4_11	3752677	1.74299	11	r0t1drk4_11	3714651	1.74712
12	r0t1drk5_12	5143392	2.38894	12	r0t1drk5_12	5091043	2.39448
13	r0t1drk6_13	3858980	1.79237	13	r0t1drk6_13	3822256	1.79773
14	r0t1drk7_14	4413762	2.05005	14	r0t1drk7_14	4369447	2.05509
15	r0t1lgt1_15	4040774	1.87681	15	r0t1lgt1_15	4008493	1.88533
16	r0t1lgt2_16	4774771	2.21772	16	r0t1lgt2_16	4734632	2.22685
17	r0t1lgt3_17	4611381	2.14183	17	r0t1lgt3_17	4575347	2.15194
18	r0t1lgt4_18	5914169	2.74694	18	r0t1lgt4_18	5876575	2.76395
19	r0t1lgt5_19	5184580	2.40807	19	r0t1lgt5_19	5133422	2.41442
20	r0t1lgt6_20	5334161	2.47754	20	r0t1lgt6_20	5295565	2.49068
21	r0t1lgt7_21	5263479	2.44471	21	r0t1lgt7_21	5229282	2.4595
22	r0t9nat1_22	4892690	2.27249	22	r0t9nat1_22	4844091	2.27834
23	r0t9nat2_23	5349932	2.48487	23	r0t9nat2_23	5294925	2.49038
24	r0t9nat3_24	4679719	2.17357	24	r0t9nat3_24	4639045	2.1819
25	r0t9nat4_25	3898616	1.81078	25	r0t9nat4_25	3861743	1.8163
26	r0t9nat6_26	4537084	2.10733	26	r0t9nat6_26	4495699	2.11448
27	r0t9nat7_27	3700181	1.71861	27	r0t9nat7_27	3656666	1.71985
28	r0t9nat8_28	4416132	2.05115	28	r0t9nat8_28	4383404	2.06166
29	r0t9drk1_29	4084714	1.89721	29	r0t9drk1_29	4054638	1.90703
30	r0t9drk2_30	4112413	1.91008	30	r0t9drk2_30	4074223	1.91624
31	r0t9drk3_31	4037384	1.87523	31	r0t9drk3_31	4013270	1.88757
32	r0t9drk4_32	4831933	2.24427	32	r0t9drk4_32	4794565	2.25504
33	r0t9drk5_33	4244830	1.97158	33	r0t9drk5_33	4216492	1.98315
34	r0t9drk6_34	3652382	1.69641	34	r0t9drk6_34	3631574	1.70805
35	r0t9drk7_35	5976554	2.77591	35	r0t9drk7_35	5915899	2.78244
36	r0t9lgt1_36	6074188	2.82126	36	r0t9lgt1_36	6020725	2.83175
37	r0t9lgt2_37	4421441	2.05361	37	r0t9lgt2_37	4394689	2.06697
38	r0t9lgt3_38	5237454	2.43262	38	r0t9lgt3_38	5181028	2.43681
39	r0t9lgt4_39	4961430	2.30442	39	r0t9lgt4_39	4923165	2.31553
40	r0t9lgt5_40	5923023	2.75105	40	r0t9lgt5_40	5875811	2.76359
41	r0t9lgt6_41	4947034	2.29773	41	r0t9lgt6_41	4892860	2.30127
42	r0t9lgt7_42	3587658	1.66635	42	r0t9lgt7_42	3558041	1.67346
43	r0t9nat5_43	3367304	1.564	43	r0t9nat5_43	3330305	1.56635
	unqualified	1336990	0.620988		unqualified	700964	0.329686
	undetermined	13306601	6.18048		undetermined	13046404	6.13615
	total	215300586	100		total	212615366	100
